# Development of the genetic toolkit identifies capsular polysaccharides as a competitive colonization factor in *Ruminococcus gnavus*

**DOI:** 10.1101/2025.08.12.669022

**Authors:** Nozomu Obana, Gaku Nakato, Nobuhiko Nomura, Shinji Fukuda

**Affiliations:** Transborder Medical Research Center, Institute of Medicine, University of Tsukuba, Tsukuba, Japan; Microbiology Research Center for Sustainability (MiCS), University of Tsukuba, Tsukuba, Japan; Gut Environmental Design Group, Kanagawa Institute of Industrial Science and Technology, Kawasaki, Japan; Innovative Microbiome Therapy Research Center, Juntendo University Graduate School of Medicine, Bunkyo-ku, Japan; Institute of Life and Environmental Sciences, University of Tsukuba, Tsukuba, Japan; Institute for Advanced Biosciences, Keio University, Tsuruoka, Japan; Systems Biology Program, Graduate School of Media and Governance, Keio University, Fujisawa, Japan; Laboratory for Regenerative Microbiology, Juntendo University Graduate School of Medicine, Tokyo, Japan

## Abstract

*Ruminococcus gnavus* is a commensal bacterium in the human gut associated with various diseases, and its abundance often increases in the intestines of patients with active inflammatory bowel disease (IBD). However, the genetic factors that establish gut colonization and virulence remain elusive due to the lack of a system for genetic modification. This study develops several genetic tools, including a shuttle vector, an inducible promoter, fluorescent proteins, and gene disruption or deletion systems in *R. gnavus* to identify the genes involved in *R. gnavus* colonization. Using these genetic tools, we found the respective sortase enzymes necessary for both cell wall localization of the superantigens and capsular polysaccharide (CPS) production in *R. gnavus* ATCC 29149. We identified the putative new gene cluster responsible for CPS production in the adjacent region of the sortase gene and confirmed that CPS production is crucial for competitive fitness during colonization in germ-free mouse intestines and that CPS production is inversely correlated with the inflammatory activity of *R. gnavus*. Furthermore, CPS cluster-possessing strains tended to be more prevalent in healthy human isolates compared to those from Crohn’s disease patients. This implies that CPS production is involved in their inflammatory activities and pathogenesis of intestinal diseases such as IBD. We highlight the potential of precise gene modification systems to identify the genetic factors that facilitate intestinal colonization and pathogenesis in gut bacteria.
