## Supplemental Tables for "Development of the genetic toolkit identifies capsular polysaccharides as a competitive colonization factor in *Ruminococcus gnavus*"

### Sheet: Table S1
Table S1. Bacterial strains used in this study
strain	characteristics	source or reference
R. ganvus
JCM 6515 (=ATCC 29149)	wild type	RIKEN JCM
ibpA::erm	ibpA disruptant	This study
ΔibpB	ibpB deletion mutant	This study
ibpA::erm ΔibpB	ibpA ibpB double mutant	This study
ΔsrtB4	srtB4 deletion mutant	This study
srtB1::erm	srtB1 disruptant	This study
srtA1::erm	srtA1 disruptant	This study
srtB2::erm	srtB2 disruptant	This study
srtB3::erm	srtB3 disruptant	This study
srtB4::erm	srtB4 disruptant	This study
srtB5::erm	srtB5 disruptant	This study
RGna_11905::erm	RGna_11905 disruptant	This study
RGna_11920::erm	RGna_11920 disruptant	This study
RGna_12040::erm	RGna_12040 disruptant	This study
RGna_12050::erm	RGna_12050 disruptant	This study
RGna_12055::erm	RGna_12055 disruptant	This study
RGna_00045::erm	RGna_00045 disruptant	This study
RGna_00055::erm	RGna_00055 disruptant	This study
NBRC114413	srtB4 negative strain isolated from healthy human	NBRC
RI1	srtB4 positive strain isolated from healthy human	Ichimura et al. 2024
E. coli
Steller	cloning host	TAKARA Bio Inc.
HB101/pRK24	conjugation strain	Obana et al. 2023

### Sheet: Table S2
Table S2. Plasmids used in this study
plasmid name	characteristics	source or reference
pMTL83151	Gram-positive bacteria molular plasmid, catP, traJ, ColE1 ori, pCB102 ori, MCS
pMTL83153	Gram-positive bacteria molular plasmid, catP, traJ, ColE1 ori, pCB102 ori, Pfdx
pNORg10	R. gnavus-E. coli shuttle vector, catP	This study
pNORg20	R. gnavus-E. coli shuttle vector, catP	This study
pNORg30	R. gnavus-E. coli shuttle vector, catP	This study
pNORg40	R. gnavus-E. coli shuttle vector, catP	This study
pNORg50	R. gnavus-E. coli shuttle vector, ermB	This study
pNORg10-Pxyl-mScarlet-I	pNORg10 derivative, xylR-Pxyl-mScarlet-I	This study
pNORg10-Ptet-mScarlet-I	pNORg10 derivative, tetR-Ptet-mScarlet-I	This study
pNORg10-Pbga-mScarlet-I	pNORg10 derivative, bgaR-Pbga-mScarlet-I	This study
pNORg11-mScarlet-I	pNORg10 derivative, cymR-Pveg-CuO-mScarlet-I	This study
pNORg12-mScarlet-I	pNORg10 derivative, Pfdx-cymR-Pveg-CuO-mScarlet-I	This study
pNORg14-mScarlet-I	pNORg10 derivative, Pfdx-cymR-Pveg-CuO-theophylline riboswitch-mScarlet-I	This study
pNORg11-mVenus	pNORg10 derivative, cymR-Pveg-CuO-mVenus	This study
pNORg11-oxStayGold	pNORg10 derivative, cymR-Pveg-CuO-oxStayGold	This study
pNORg11-mNeonGreen	pNORg10 derivative, cymR-Pveg-CuO-mNeonGreen	This study
pNO201	plasmid for disruptant construction	Obana et al. 2023
pNORg502-ibpB	plasmid for ibpB deletion using CRISPR-Cas9	This study
pNORg504-srtB4	pladmid for srtB4 deletion using CRISPR-Cas9	This study
pNORg12-srtB3	pNORg12 derivative for srtB3 expression	This study
pNORg50-srtB4	pNORg50 derivative expressing srtB4 from native promoter	This study
pNORg-Prgna11905-mScarlet-I	RGna_11905 promoter reporter	This study
pNORg-Prgna12030-mScarlet-I	RGna_12030 promoter reporter	This study
pNORg-Prgna12050-mScarlet-I	RGna_12050 promoter reporter	This study
pNORg54-mScarlet-I	pNORg50 derivative, Pfdx-cymR-Pveg-CuO-theophylline riboswitch-mScarlet-I	This study

### Sheet: Table S3
Table S3. Oligonucleotides used in this study
Prmer ID	Primer name	Sequence 5' to 3'	Discription
NOB-3096	RGna_01825 Fw	ccttcgatccctccagagtaagtatc	disruptant check
NOB-3097	RGna_01825 Rv	gggatgtgctttccagtaatcatagga	disruptant check
NOB-3098	RGna_09235 Fw	gatcaatctgatatgccagtgtttca	disruptant check
NOB-3099	RGna_09235 Rv	cagttctgactggacatagaggtc	disruptant check
NOB-3100	RGna_09760 Fw	gggttccaaacatgctccca	disruptant check
NOB-3101	RGna_09760 Rv	cgggagaaaatcataaaagtggca	disruptant check
NOB-3102	RGna_10250 Fw	gagaacatctctcctccgactttc	disruptant check
NOB-3103	RGna_10250 Rv	gagtgcagataataacgaatatctgacaa	disruptant check
NOB-3104	RGna_12035 Fw	ctcagaatccggatatttatgcatgg	disruptant check
NOB-3105	RGna_12035 Rv	ggatatccctcctggccttcaa	disruptant check
NOB-3106	RGna_12985 Fw	gagtatctgcaggaaatcgagaaca	disruptant check
NOB-3107	RGna_12985 Rv	gttaagcgtcccaccagga	disruptant check
NOB-3108	RGna_13410 Fw	ccgggaacagaaacgggatg	disruptant check
NOB-3109	RGna_13410 Rv	acccctgtcccggtcgta	disruptant check
NOB-3110	RGna_13420 Fw	ttgatgccaccatttggtatgtaga	disruptant check
NOB-3111	RGna_13420 Rv	cgcttcccctttcaccttga	disruptant check
NOB-1901	ibpA Rg check Fw	tgcttaacaggacttatggttgtga	disruptant check
NOB-1902	ibpA Rg check Rv	tgtaacgcatggaaatctccca	disruptant check
NOB-3692	RGna_12040 Fw	GGAGGCAGTGTTAATCAGTGAA	disruptant check
NOB-3693	RGna_12040 Rv	CGCTTTCATTCATATCCCCTATGA	disruptant check
NOB-3729	Rgna_00055 Fw	GCAGCATCGTATCAGTTTGGTGTG	disruptant check
NOB-3730	Rgna_00055 Rv	TTCGTTTCAATCGCACCGTACA	disruptant check
NOB-2736	RGna_00045 Fw	GAGAGCGTTTCCAGTCTGAA	disruptant check
NOB-2737	RGna_00045 Rv	CCAACAAGACAGGCGCAA	disruptant check
NOB-3197	RGna_11905 Fw	aactgcttggacgtgatccg	disruptant check
NOB-3198	RGna_11905 Rv	cggcagagcccggaaccga	disruptant check
NOB-3199	RGna_11920 Fw	cacataaaccatattttctgcgaatgtttcg	disruptant check
NOB-3200	RGna_11920 Rv	cccttataatcataatggattaaatctcctga	disruptant check
NOB-3201	RGna_12050 Fw	gggaaagcatcatgagattgaaaagattagtga	disruptant check
NOB-3202	RGna_12050 Rv	ccatccacaccattatcttttgtatcaactgt	disruptant check
NOB-3072	RGna_01825-289s-IBS	AAAAAAGCTTATAATTATCCTTAGTACTCCAGAGCGTGCGCCCAGATAGGGTG	disruptant construction
NOB-3073	RGna_01825-289s-EBS1d	CAGATTGTACAAATGTGGTGATAACAGATAAGTCCAGAGCAATAACTTACCTTTCTTTGT	disruptant construction
NOB-3074	RGna_01825-289s-EBS2	TGAACGCAAGTTTCTAATTTCGATTAGTACTCGATAGAGGAAAGTGTCT	disruptant construction
NOB-3075	RGna_09235-289s-IBS	AAAAAAGCTTATAATTATCCTTAGAAGTCGGGGATGTGCGCCCAGATAGGGTG	disruptant construction
NOB-3076	RGna_09235-289s-EBS1d	CAGATTGTACAAATGTGGTGATAACAGATAAGTCGGGGATATTAACTTACCTTTCTTTGT	disruptant construction
NOB-3077	RGna_09235-289s-EBS2	TGAACGCAAGTTTCTAATTTCGATTACTTCTCGATAGAGGAAAGTGTCT	disruptant construction
NOB-3078	RGna_09760-427a-IBS	AAAAAAGCTTATAATTATCCTTAATTTCCGTCTGAGTGCGCCCAGATAGGGTG	disruptant construction
NOB-3079	RGna_09760-427a-EBS1d	CAGATTGTACAAATGTGGTGATAACAGATAAGTCGTCTGATATAACTTACCTTTCTTTGT	disruptant construction
NOB-3080	RGna_09760-427a-EBS2	TGAACGCAAGTTTCTAATTTCGGTTGAAATCCGATAGAGGAAAGTGTCT	disruptant construction
NOB-3081	RGna_10250-397a-IBS	AAAAAAGCTTATAATTATCCTTAATTCTCATTGCGGTGCGCCCAGATAGGGTG	disruptant construction
NOB-3082	RGna_10250-397a-EBS1d	CAGATTGTACAAATGTGGTGATAACAGATAAGTCATTGCGCATAACTTACCTTTCTTTGT	disruptant construction
NOB-3083	RGna_10250-397a-EBS2	TGAACGCAAGTTTCTAATTTCGGTTAGAATCCGATAGAGGAAAGTGTCT	disruptant construction
NOB-3084	RGna_12035-271s-IBS	AAAAAAGCTTATAATTATCCTTAAATATCAATTATGTGCGCCCAGATAGGGTG	disruptant construction
NOB-3085	RGna_12035-271s-EBS1d	CAGATTGTACAAATGTGGTGATAACAGATAAGTCAATTATCCTAACTTACCTTTCTTTGT	disruptant construction
NOB-3086	RGna_12035-271s-EBS2	TGAACGCAAGTTTCTAATTTCGGTTATATTCCGATAGAGGAAAGTGTCT	disruptant construction
NOB-3087	RGna_12985-667s-IBS	AAAAAAGCTTATAATTATCCTTAGAAGCCGATCATGTGCGCCCAGATAGGGTG	disruptant construction
NOB-3088	RGna_12985-667s-EBS1d	CAGATTGTACAAATGTGGTGATAACAGATAAGTCGATCATCTTAACTTACCTTTCTTTGT	disruptant construction
NOB-3089	RGna_12985-667s-EBS2	TGAACGCAAGTTTCTAATTTCGATTGCTTCTCGATAGAGGAAAGTGTCT	disruptant construction
NOB-3090	RGna_13410-172a-IBS	AAAAAAGCTTATAATTATCCTTAGTTGTCATGTTCGTGCGCCCAGATAGGGTG	disruptant construction
NOB-3091	RGna_13410-172a-EBS1d	CAGATTGTACAAATGTGGTGATAACAGATAAGTCATGTTCTGTAACTTACCTTTCTTTGT	disruptant construction
NOB-3092	RGna_13410-172a-EBS2	TGAACGCAAGTTTCTAATTTCGATTACAACTCGATAGAGGAAAGTGTCT	disruptant construction
NOB-3093	RGna_13420-60s-IBS	AAAAAAGCTTATAATTATCCTTAGCTGGCTGTGGGGTGCGCCCAGATAGGGTG	disruptant construction
NOB-3094	RGna_13420-60s-EBS1d	CAGATTGTACAAATGTGGTGATAACAGATAAGTCTGTGGGCTTAACTTACCTTTCTTTGT	disruptant construction
NOB-3095	RGna_13420-60s-EBS2	TGAACGCAAGTTTCTAATTTCGATTCCAGCTCGATAGAGGAAAGTGTCT	disruptant construction
NOB-1906	ibpA-105s-IBS	AAAAAAGCTTATAATTATCCTTACCAGCCGAAGAGGTGCGCCCAGATAGGGTG	disruptant construction
NOB-1907	ibpA-105s-EBS1d	CAGATTGTACAAATGTGGTGATAACAGATAAGTCGAAGAGACTAACTTACCTTTCTTTGT	disruptant construction
NOB-1908	ibpA-105s-EBS2	TGAACGCAAGTTTCTAATTTCGGTTGCTGGTCGATAGAGGAAAGTGTCT	disruptant construction
NOB-1909	ibpB-1299s-IBS	AAAAAAGCTTATAATTATCCTTAGACGCCGTATTCGTGCGCCCAGATAGGGTG	disruptant construction
NOB-1910	ibpB-1299s-EBS1d	CAGATTGTACAAATGTGGTGATAACAGATAAGTCGTATTCAGTAACTTACCTTTCTTTGT	disruptant construction
NOB-1911	ibpB-1299s-EBS2	TGAACGCAAGTTTCTAATTTCGATTGCGTCTCGATAGAGGAAAGTGTCT	disruptant construction
NOB-3689	RGna_12040-253s-IBS	AAAAAAGCTTATAATTATCCTTAGAAGTCGTGACAGTGCGCCCAGATAGGGTG	disruptant construction
NOB-3690	RGna_12040-253s-EBS1d	CAGATTGTACAAATGTGGTGATAACAGATAAGTCGTGACAGTTAACTTACCTTTCTTTGT	disruptant construction
NOB-3691	RGna_12040-253s-EBS2	TGAACGCAAGTTTCTAATTTCGATTACTTCTCGATAGAGGAAAGTGTCT	disruptant construction
NOB-3719	RGna_00055-423s-EBS2	TGAACGCAAGTTTCTAATTTCGATTGCTGCTCGATAGAGGAAAGTGTCT	disruptant construction
NOB-3720	RGna_00055-423s-IBS	AAAAAAGCTTATAATTATCCTTAGCAGCCGTTGCAGTGCGCCCAGATAGGGTG	disruptant construction
NOB-3721	RGna_00055-423s-EBS1d	CAGATTGTACAAATGTGGTGATAACAGATAAGTCGTTGCAAATAACTTACCTTTCTTTGT	disruptant construction
NOB-2730	RGna_00045-811s-IBS	AAAAAAGCTTATAATTATCCTTAGGTGCCATTGTCGTGCGCCCAGATAGGGTG	disruptant construction
NOB-2731	RGna_00045-811s-EBS1d	CAGATTGTACAAATGTGGTGATAACAGATAAGTCATTGTCGGTAACTTACCTTTCTTTGT	disruptant construction
NOB-2732	RGna_00045-811s-EBS2	TGAACGCAAGTTTCTAATTTCGATTGCACCTCGATAGAGGAAAGTGTCT	disruptant construction
NOB-3180	RGna_11905-808a-IBS	AAAAAAGCTTATAATTATCCTTAGTGGACTTCTTCGTGCGCCCAGATAGGGTG	disruptant construction
NOB-3181	RGna_11905-808a-EBS1d	CAGATTGTACAAATGTGGTGATAACAGATAAGTCTTCTTCCATAACTTACCTTTCTTTGT	disruptant construction
NOB-3182	RGna_11905-808a-EBS2	TGAACGCAAGTTTCTAATTTCGATTTCCACTCGATAGAGGAAAGTGTCT	disruptant construction
NOB-3183	RGna_11920-451s-IBS	AAAAAAGCTTATAATTATCCTTATTGATCGATGAGGTGCGCCCAGATAGGGTG	disruptant construction
NOB-3184	RGna_11920-451s-EBS1d	CAGATTGTACAAATGTGGTGATAACAGATAAGTCGATGAGCATAACTTACCTTTCTTTGT	disruptant construction
NOB-3185	RGna_11920-451s-EBS2	TGAACGCAAGTTTCTAATTTCGGTTATCAATCGATAGAGGAAAGTGTCT	disruptant construction
NOB-3186	RGna_12050-174a-IBS	AAAAAAGCTTATAATTATCCTTAGCAAACGCTGTCGTGCGCCCAGATAGGGTG	disruptant construction
NOB-3187	RGna_12050-174a-EBS1d	CAGATTGTACAAATGTGGTGATAACAGATAAGTCGCTGTCAATAACTTACCTTTCTTTGT	disruptant construction
NOB-3188	RGna_12050-174a-EBS2	TGAACGCAAGTTTCTAATTTCGATTTTTGCTCGATAGAGGAAAGTGTCT	disruptant construction
NOB-1890	EBS universal	CGAAATTAGAAACTTGCGTTCAGTAAAC	disruptant construction
NOB-3578	mScarlet-Cp Fw	ATGGTATCTAAAGGTGAAGCTGTTA	mScarlet-I reporter plasmids
NOB-3509	pMTL inv Fw for FR	TAAgaattcgagctcggtaccc	pNORg10 derivatives
NOB-3405	cymR-Pveg-pMTL IF Fw	tgattacgaattcgagctcgttaccttttgaactttgcatatcg	pNORg11
NOB-3619	mKate2-Pveg IF Fw	actaataaggaggacaaacatgGTATCTGAATTAATAAAAGAAA	pNORg11-mkate2
NOB-3620	mKate2-pMTL IF Rv	gtaccgagctcgaattcTTACCTATGACCTAATTTACTAGGTAA	pNORg11-mkate2
NOB-3406	cymR-Pveg-mNG IF Rv	TCCTCTTCACCTTTTGAAACcatgtttgtcctccttattagtta	pNORg11-mNeonGreen
NOB-3002	mNG-pMTL OL Rv	cgggtaccgagctcgaattcTTATTTGTACAATTCATCCATTCC	pNORg11-mNeonGreen
NOB-3510	mScarlet-I CuO Fw	aaggaggacaaacatgGTATCTAAAGGTGAAGCTGTTATTAAAG	pNORg11-mScarlet-I
NOB-3511	mScarlet-I pMTL Rv	ggtaccgagctcgaattcTTACTTATAAAGTTCATCCATCCCTC	pNORg11-mScarlet-I
NOB-3512	mVenus CuO Fw	aataaggaggacaaacatgTCAAAAGGAGAAGAACTATTTACAG	pNORg11-mVenus
NOB-3513	mVenus pMTL Rv	gtaccgagctcgaattcTTATTTGTATAATTCATCCATTCCATG	pNORg11-mVenus
NOB-3700	oxSG-Pveg IF Fw	actaataaggaggacaaacatggctagtacaccatttaaatttc	pNORg11-oxStayGold
NOB-3701	oxSG-MCS IF Rv	cgggtaccgagctcgaattcTTAtaagtgtgcttcgagagtc	pNORg11-oxStayGold
NOB-3411	Pveg-Pfdx inv Fw	ttatttcacaggctactacaccaactgaaacgattccgatcctg	pNORg12
NOB-3412	cymR-Pfdx inv Rv	atttttaaggaggtgtgttaatcatgtcaccaaaaagaagaaca	pNORg12
NOB-3413	Pfdx-cymR Rv	tttttggtgacatgattaacacacctccttaaaaattacacaac	pNORg12
NOB-3414	Pfdx-Pveg Fw	cggaatcgtttcagttggtgtagtagcctgtgaaataagtaagg	pNORg12
NOB-3415	Pveg inv Rv	CATgtttgtcctccttattagttaatcataatac	pNORg12
NOB-3793	RGna_10250-pNORg Fw	aactaataaggaggacaaacatgaaagaaaaaaagcagcagaa	pNORg12-srtB3
NOB-3794	RGna_10250-pNORg Rv	cgggtaccgagctcgaattcctactcctctttgatcaaaactcc	pNORg12-srtB3
NOB-3947	theo-RS oligo	aATACGACTCACTATAGGTGATACCAGCATCGTCTTGATGCCCTTGGCAGCACCCTGCTAAGGAGGTAACAACAAGATGG	pNORg14-mScarlet-I
NOB-3948	CuO-theoRS Rv	TCACCTATAGTGAGTCGTATttattagttaatcataatacaaacagaccaga	pNORg14-mScarlet-I
NOB-3949	mScarlet-theoRS Fw	GCTAAGGAGGTAACAACAAGATGGTATCTAAAGGTGAAGCTGTTA	pNORg14-mScarlet-I
NOB-3915	pMTL FseI inv Rv	ggccggccacacacaaacatacg	pNORg50
NOB-3916	pMTL PmeI inv Fw	gtttaaactcctttttgataatctcatgacc	pNORg50
NOB-3917	ermB pMTL FseI Fw	atgtttgtgtgtggccggccgaagcaaacttaagagtg	pNORg50
NOB-3918	ermB pMTL PmeI Rv	tatcaaaaaggagtttaaacacattccctttagtaacg	pNORg50
NOB-3180	sgRNA_ibpB_106 Fw	taaaggtaccTGGAGACGGAGAGCGATAGTgttttagagctagaaatagcaagttaaaataaggctagtc	pNORg502-ibpB
NOB-3181	ibpB-HA-5-sgRNA Fw	gagtcggtgcttttttctcgagGGAATCTTCCACACAAGAGAGA	pNORg502-ibpB
NOB-3182	ibpB-HA-5 Rv	AGATAGATTCATTGTTGTCcctttaccggtatttcttattccca	pNORg502-ibpB
NOB-3183	ibpB-HA-3 Fw	aagaaataccggtaaaggGACAACAATGAATCTATCTTTGTGCA	pNORg502-ibpB
NOB-3184	ibpB-HA-3-Pthl Rv	taattatacccacgtcgacCGTATCCATCTCTAATGATGCAGTC	pNORg502-ibpB
NOB-3185	pNORg502 inv Rv	actagtattatacctaggactgagctagc	pNORg502-ibpB
NOB-3186	pNORg502 inv Fw	gtcgacgtgggtataattaagttgttaga	pNORg502-ibpB
NOB-3187	Pthl-cas9D10A-HA Fw	TAGAGATGGATACGgtcgacgtgggtataattaagttgttagag	pNORg502-ibpB
NOB-3176	cas9-pMTL IF Rv2	TGTAAAACGACGGCCAGTGCCTCAGTCACCTCCTAGCTGACTCA	pNORg502-ibpB
NOB-3174	J23119-pMTL IF Fw	tatccatatgaccatgattacttgacagctagctcagtcctagg	pNORg502-ibpB
NOB-3403	pMTL catP DW	ggccggccagtgggcaagttg	pNORg504-srtB4
NOB-3875	gRNA srtB4	gtcctaggtataatactagtGTCCGTAGCACTCTGCGCAAgttttagagctagaaatagcaagttaaaataaggctagtc	pNORg504-srtB4
NOB-3874	gRNA scaffold-Pthl Rv	ttaattatacccacgtcgacctcgagaaaaaaagcaccgactcggtgcca	pNORg504-srtB4
NOB-3829	pNORg10 inv Rv for HA	acacacaaacatacgtattttgttg	pNORg504-srtB4
NOB-3838	srtB4 N5_2	aaatacgtatgtttgtgtgtGAATTATTTCATGTATTATTGAAAAAAGCG	pNORg504-srtB4
NOB-3839	srtB4 C3_2	aacttgcccactggccggcctgtaagctccccattcagtg	pNORg504-srtB4
NOB-3831	srtB4 N3	tggaattgtaaatagaatccGAATCTTTCTGGATTTTTTCATAGACTTTG	pNORg504-srtB4
NOB-3832	srtB4 C5	GAAAAAATCCAGAAAGATTCggattctatttacaattccagaaatctg	pNORg504-srtB4
NOB-3531	RGna_12030-MCS Fw	gaattcgagctcggtacccgCCTTTCTGCGTTGGGATATG	pNORg50-srtB4
NOB-3532	srtB4-MCS Rv	acgtcgactctagaggatccTTAGTCTTCTTCACTGATTAACAC	pNORg50-srtB4
NOB-3533	RGna_12030_del Rv	CTCCTGTTCTATCTCTTATGCCTCTTCCATCACTTATTCTCCCA	pNORg50-srtB4
NOB-3534	RGna_12030_del Fw	TGGGAGAATAAGTGATGGAAGAGGCATAAGAGATAGAACAGGAG	pNORg50-srtB4
NOB-3395	pNORG10 Fw	ttcttatttttatggcgcgccaccaaagaatagcaccaaactga	R. gnavus-E. coli shuttle vector
NOB-3396	pNORG10 Rv	acttgcccactggccggccacacacaaacatacgtattttgttg	R. gnavus-E. coli shuttle vector
NOB-3397	pNORG30 Fw	tcttatttttatggcgcgccgttttctccttataccactagtta	R. gnavus-E. coli shuttle vector
NOB-3398	pNORG30 Rv	aacttgcccactggccggccgctattcactactttcacatttaa	R. gnavus-E. coli shuttle vector
NOB-3710	Prgna_04445-MCS IF Fw	tgattacgaattcgagctcgGGCGGTACGGCATGTTTTGTAA	RGna_00045 promoer reporter
NOB-3711	Prgna_04445-mSc IF Rv	ACAGCTTCACCTTTAGATACCATTTTCCACTTCTCCTTTTCTC	RGna_00045 promoer reporter
NOB-3704	Prgna_11095-MCS IF Fw	tgattacgaattcgagctcgGGAAAGAATACAGATGATGCAGAC	RGna_11905 promoer reporter
NOB-3705	Prgna_11095-mSc IF Rv	ACAGCTTCACCTTTAGATACcatggatacgacctgccagt	RGna_11905 promoer reporter
NOB-3706	Prgna_12030-MCS IF Fw	tgattacgaattcgagctcgcagactggtgcaggagatgg	RGna_12030 promoer reporter
NOB-3707	Prgna_12030-mSc IF Rv	ACAGCTTCACCTTTAGATACcatcacttattctcccataaccac	RGna_12030 promoer reporter
NOB-3708	Prgna_12050-MCS IF Fw	tgattacgaattcgagctcgaactggaagcgcagcttcc	RGna_12050 promoer reporter
NOB-3709	Prgna_12050-mSc IF Rv	ACAGCTTCACCTTTAGATACcatgatgctttcccccttgtc	RGna_12050 promoer reporter
NOB-3579	xylR-mSc IF Rv	ACAGCTTCACCTTTAGATACCATatgcatccctccttgaatgc	xylR-Pxyl
NOB-3270	xylR-pMTL IF Fw	catgattacgaattcgagctcgCCtaggctaatcttgcataaac	xylR-Pxyl
NOB-3580	tetR-mSc IF Rv	ACAGCTTCACCTTTAGATACcataaaattttctcctttactgca	tetR-Ptet
NOB-3272	tetR-pMTL IF Fw	tgattacgaattcgagctcggcgaattctgcatcaagctagc	tetR-Ptet
NOB-3581	bgaR-mSc IF Rv	ACAGCTTCACCTTTAGATACCATTTTACCCTCCCAATACA	bgaR-PbgaL
NOB-3274	bgaR-pMTL IF Fw	tgattacgaattcgagctcgTGAAAAGTATTAGGGCTAATTTAG	bgaR-PbgaL
